# Metabolically Activated Proteostasis Regulators Reduce Differentiation of CD4^+^ T_H_17 Cells

**DOI:** 10.64898/2026.09.02.747634

**Authors:** Priyadarshini Chatterjee, Keishla Sánchez Ortiz, Stanislav Dikiy, Michael J. Bollong, Jessica E. Thaxton, Alejandra Mendoza, R. Luke Wiseman

## Abstract

The differentiation of naïve CD4^+^ T cells into effector T cell subsets such as T_H_1, T_H_2, T_H_17 and T_REG_ cells is governed by tightly coordinated activation programmes dependent on T cell receptor (TCR) engagement, co-stimulation, and cytokine signalling. This differentiation process involves regulation of stress-responsive signalling pathways such as the unfolded protein response (UPR) and the oxidative stress response (OSR) to adapt to the physiologic demands specific to distinct T cell subset functions. This suggests that pharmacologically targeting stress-responsive pathways offers a unique opportunity to selectively remodel the differentiation of these different T cell subsets. We previously identified compound AA147 as a metabolically activated proteostasis regulator that can induce both the ATF6 signalling arm of the UPR and, in certain cell types, the NRF2-regulated arm of the OSR.(Paxman et al., 2018; Plate et al., 2016) Here, we show that treatment with AA147 selectively reduces differentiation of pro-inflammatory T_H_17 cells by promoting degradation of the lineage-specifying transcription factor RORγt, without impacting the transcription factors of other CD4^+^ T cell subsets. We find that AA147-dependent reduction in T_H_17 differentiation is independent of ATF6 activation but involves NRF2 activation and reductions in intracellular reactive oxygen species (ROS). Apart from RORγt, we further show that AA147 decreases expression of the TCR-responsive factor IRF4, thus suppressing production of select effector cytokines across effector T cells, revealing additional ways in which this compound reshapes the activities of these essential T cell subsets. Our results demonstrate the potential for metabolically activated proteostasis regulators such as AA147 to selectively reshape T_H_17 cell identity while broadly dampening effector cytokine responses across effector T cell subsets.
