## Supplementary material for "Metabolically Activated Proteostasis Regulators Reduce Differentiation of CD4^+^ T_H_17 Cells": Table S3

### Sheet: RORgt Genes
NAME	Vehicle				AA147
Ablim1	207.951	216.286	142.607	207.836	160.883	162.471	111.512	137.703	RORgt Target Genes
Arhgap21	12.4926	9.60676	15.3074	11.8144	9.94642	10.4693	15.2517	11.2904
Atp2b4	87.0262	104.776	64.7857	93.2652	62.9599	63.9368	54.7839	58.0451
Avpi1	114.145	116.438	103.853	104.685	90.617	100.352	101.884	93.7512
Camk2d	37.1947	42.2362	33.6461	32.9495	35.1589	38.3677	35.6502	33.6212
Ccdc63	14.1798	10.7347	13.4474	14.7287	12.251	9.6379	9.62235	8.74221
Cdh17	38.2728	42.6616	29.163	45.7596	17.4166	10.5943	10.7487	10.0744
Celf2	180.921	149.977	184.301	165.907	148.559	134.577	173.713	151.352
Clic4	97.872	85.2904	99.2807	96.5298	101.723	98.2477	114.71	91.4601
Crispld2	78.1399	109.51	76.1479	75.7973	23.727	26.9273	20.1252	14.2819
Dgat1	111.584	112.792	95.2659	127.82	51.9975	36.4916	31.3312	36.3864
Galnt2	27.0875	25.1594	27.6644	26.7144	24.3581	20.7472	26.7802	23.4674
Gpr183	47.0325	51.6558	45.8508	48.316	42.5319	41.3473	36.2482	37.0975
Hipk1	52.423	45.2748	46.7419	47.9326	44.5929	43.2602	46.4251	49.3646
Igfbp4	372.351	540.745	256.149	422.509	396.292	422.228	236.356	297.373
Ikzf1	206.413	188.635	185.59	202.467	205.781	203.769	218.642	224.087
Il12rb2	148.24	154.031	106.364	155.962	84.2801	62.7405	50.2889	66.7992
Il17a	417.902	487.874	604.323	425.897	202.058	150.969	275.006	140.39
Il17f	1133.02	1328.21	1547.02	1171	476.938	308.413	589.691	272.127
Il23r	18.5974	18.15	16.1936	18.3652	9.46557	5.64001	8.72701	8.94844
Itgav	35.1207	34.6313	28.886	31.1153	33.9599	28.8239	34.5901	32.8307
Kcnmb4	20.8883	17.5022	13.6094	17.5114	12.2421	11.9186	9.49085	12.6937
Ksr1	24.7965	21.7696	22.0343	25.3723	25.6201	27.3687	29.273	28.3861
Lrrc8d	29.334	28.3134	27.0584	33.3508	28.5835	26.4829	31.473	28.206
Ly75	26.7276	28.7449	20.2521	28.7595	27.4602	29.723	23.0982	31.8233
Maml2	57.765	63.3944	46.5037	49.0024	51.5659	48.2587	49.8933	56.3977
Mapre2	40.8333	39.2584	43.4205	43.8743	31.2149	35.3144	40.2698	31.8233
Mbp	19.0016	21.0671	20.0901	22.1768	24.7367	29.0608	24.0702	27.5564
Mis12	6.87294	7.29258	12.9614	9.20305	7.73021	8.82861	10.9774	8.65213
Nebl	39.1434	37.0706	25.1321	40.8807	18.3632	12.7279	13.2071	15.7635
Obsl1	3.63861	8.26493	8.74891	6.77447	2.65036	3.23716	4.00217	2.72601
Pde6d	52.2882	56.5175	50.0632	56.4965	50.5007	64.1546	62.4338	55.2314
Pik3cd	116.436	132.603	104.744	128.523	124.655	121.688	98.6477	108.27
Polr3gl	27.896	25.0379	19.442	30.4212	25.3677	18.3929	14.7508	22.4209
Ptpn5	33.2866	27.5903	25.7607	29.0152	24.3581	20.4529	26.986	27.0231
Ramp1	24.6617	21.7562	13.6094	22.8798	28.2705	32.7144	28.7012	32.3566
Rasgrp1	32.478	35.1259	27.0568	33.2332	27.6395	28.3251	24.2417	27.5564
Rbms1	80.0495	74.202	82.3435	75.0943	70.9918	69.0839	91.6496	82.9005
Rcbtb2	7.95104	8.7511	6.48068	7.29853	6.43659	5.9343	7.01294	7.58543
Serf1	14.6892	16.7729	22.3583	18.9174	11.8635	11.6243	13.6074	12.8004
Slamf6	7.95104	4.55786	6.96673	5.11281	12.4945	12.6543	9.6052	11.7337
Srxn1	1.4824	1.33697	2.59227	2.30076	8.70832	8.24004	12.2352	9.12622
Sumf1	7.14246	6.25947	9.9365	7.09402	4.16485	3.60502	5.94608	4.14828
Tcf12	22.3478	20.3183	22.1672	21.9263	26.9049	24.5303	28.5846	21.4763
Tdg	8.24348	7.05557	10.5748	8.93846	10.3591	8.12527	11.2495	7.50009
Tnip3	8.4901	8.06195	6.96673	7.86094	6.31038	5.49287	3.4876	5.09646
Trp53inp1	23.0446	26.9218	15.5536	23.1354	33.3188	35.4616	24.6419	35.6752
Txk	25.1105	29.7173	23.3839	28.5039	15.3759	17.2643	15.9035	16.9096
Txnrd2	20.8883	22.1208	24.1405	19.3008	20.4456	19.9379	26.7573	20.2081
Vax2	3.77338	5.95561	9.72101	3.8346	2.90277	1.91287	4.45956	2.25192
Wdfy1	8.36612	6.85138	7.78167	6.70417	5.1051	3.53144	6.43205	5.20195
Zfp9	0.673817	1.94469	0.810085	0.766921	0.883453	2.20715	1.14348	1.0667

### Sheet: Stress Pathway Genes
NAME	Vehicle				AA147
Derl2	32.7475	33.0597	36.2918	31.1881	27.6395	31.783	34.876	31.6455	UPR Target Genes
Dnajb9	5.12101	6.25947	7.20975	5.30454	9.21315	11.4772	9.54802	9.77809
Dnajc10	74.9285	75.8429	75.1758	80.0154	64.7445	55.7674	75.5838	70.0467
Edem2	80.1843	89.9418	92.0256	94.9704	77.1128	69.8932	76.0412	62.9354
Ficd	3.09956	3.16012	3.88841	4.4737	2.77657	3.09001	2.74434	3.31863
Hspa13	13.0721	15.0713	12.6373	14.0602	16.2808	16.3329	16.123	15.1709
Lman1	64.4169	65.3902	57.84	59.692	59.5069	61.8003	58.7747	64.8317
Mbnl2	41.8441	38.5291	32.1604	35.3103	36.758	46.7916	37.02	43.0236
Ostc	205.38	201.397	210.946	205.023	228.436	206.148	247.22	233.489
Pdia5	2.15622	4.25401	4.86051	3.1955	3.66002	7.07907	8.00433	3.67419
Sec23b	60.3565	62.0684	75.0948	68.8209	65.1319	57.567	64.5401	50.7773
Sec31a	38.1381	40.3523	32.7274	39.3686	43.163	38.4045	33.1608	39.5865
Sec61a1	148.052	173.884	154.78	169.234	197.763	203.897	191.065	185.189
Srp19	121.422	93.102	122.89	112.418	108.412	90.714	110.86	118.345
Srprb	42.4734	49.022	51.1973	46.0152	52.1654	56.5885	57.1738	52.3276
Ssr1	104.576	113.704	110.009	102.959	97.306	96.1583	98.4819	99.5979
Ssr3	223.573	251.837	197.661	231.61	254.687	279.131	258.426	267.505
Stt3a	95.2778	102.461	107.741	96.7598	108.349	119.039	119.493	111.589
Ufm1	56.8702	64.357	60.4323	57.1995	44.993	48.6309	51.9138	44.6237
Xbp1	149.183	151.443	154.078	149.294	164.953	166.566	166.719	155.975
Calr	307.732	390.335	341.37	362.498	461.793	407.588	345.387	314.381
Creld2	32.0737	34.7613	38.8841	33.4889	45.9396	36.7859	40.5934	41.6013
Dnajb11	60.5088	50.8658	68.2091	60.4589	75.0935	69.8932	88.505	71.1134
Erp44	95.8316	98.8753	97.5471	99.7419	115.884	113.595	109.802	113.143
Herpud1	55.1183	45.4571	60.1083	51.5115	74.0838	83.5775	88.2763	84.0324
Hsd17b7	14.824	14.9498	19.604	16.4888	10.7276	10.0058	15.3226	11.7337
Hspa5	419.384	420.296	504.197	443.792	735.979	779.173	725.421	676.644
Hyou1	39.7552	36.0521	38.722	41.0942	53.3227	54.7374	48.2547	52.5647
Manf	233.1	238.984	276.887	243.05	304.564	260.756	317.886	314.321
Mis12	6.87294	7.29258	12.9614	9.20305	7.73021	8.82861	10.9774	8.65213
Pdia4	75.8045	66.0586	75.9859	71.8349	93.4567	97.924	97.9959	108.329
Pdia6	274.109	259.616	305.24	264.076	353.003	352.556	394.957	365.641
Sel1l	38.9601	34.2994	40.0344	40.7107	57.4497	56.1088	58.2715	55.4922
Slc39a14	25.942	30.1427	22.7148	25.2061	18.9311	23.1015	23.7271	21.1562
Stard4	86.9224	86.174	89.2713	97.0155	81.0253	79.0161	82.2159	75.0247
Tmem50b	26.7276	28.7012	23.1911	29.8319	21.8314	23.9079	21.2721	18.1932
Ugdh	53.2424	66.2312	60.7968	61.7691	46.8015	44.1431	51.0848	40.6627
Abcf2	14.3523	12.1944	21.1432	15.9992	15.1866	11.8451	19.3533	12.2469
Asns	77.6238	79.6107	122.647	87.5568	175.807	174.071	238.986	176.717	PERK/ISR Target Genes
Atf3	8.35534	11.7897	9.72101	10.2256	8.45591	11.1829	10.9774	10.3114
Atf4	247.156	235.307	293.899	237.362	365.371	403.615	389.925	356.16
Atf6	32.664	29.4183	22.3308	29.414	27.2394	29.2492	30.4165	30.7767
Cbx4	16.3064	23.5793	16.0397	18.5978	24.2319	26.4858	20.2395	25.7194
Cebpb	27.6265	32.0874	30.2972	29.6543	58.4341	60.6231	53.629	59.6167
Chac1	6.87294	4.86172	8.10085	5.36845	12.6208	10.5943	15.2082	11.0226
Ddit3	39.2162	41.6893	37.5879	35.6618	88.0929	135.666	88.7337	101.218
Ddit4	377.068	412.031	312.369	417.844	374.71	486.015	300.277	361.967
Gadd45a	3.90814	3.16012	3.24034	3.70678	6.689	5.00288	6.9752	6.75577
Lmo4	22.7076	17.8668	24.7886	22.3685	39.8816	36.1973	40.479	39.1124
Mthfr	5.66007	7.93068	6.96673	9.20305	9.08694	7.35718	9.71955	7.70395
Pon2	12.7351	10.9389	13.1234	10.7369	8.20349	6.47431	9.94824	9.83736
Ppp1r15a	29.9175	38.8938	24.6266	33.3611	38.9981	56.356	29.5017	34.7271
Slc1a4	10.3134	10.2096	13.4814	10.7024	16.2568	19.2478	20.2018	22.2431
Trib3	22.775	20.4192	27.2188	22.8798	56.2886	67.686	66.5503	64.5947
Bag3	9.02915	9.72344	8.42488	8.43613	10.9801	10.4472	11.8922	13.6301	HSR Target Genes
Dnajb1	48.3801	63.2024	40.1802	53.5566	54.6479	65.626	49.9699	53.4536
Dnajb4	13.0721	16.6514	12.1513	14.0602	13.8828	13.6843	10.7487	12.3263
Hsp90aa1	564.264	505.788	666.969	566.008	565.645	545.036	578.063	633.545
Hspa1a	12.4656	17.5022	9.07295	13.2933	12.5577	9.6379	2.85869	6.57799
Hspa1b	20.5514	22.3639	13.4474	22.8798	15.3342	14.4936	4.11651	9.65957
Hspa4l	33.8256	34.6799	33.0514	37.3874	43.0368	41.4945	34.6473	40.7717
Hspd1	261.317	249.304	376.581	267.08	311.974	319.387	406.115	295.921
Hsph1	41.239	43.8855	57.2195	44.19	57.88	53.9928	63.9386	51.9021
Btg2	52.5578	66.3625	57.516	60.6507	46.5706	49.8817	43.3377	51.3202	OSR Target Genes
Gclc	9.29868	8.26493	10.8551	10.4813	17.2904	15.1558	17.1521	16.8302
Gclm	280.816	243.896	328.531	280.832	255.627	235.071	298.203	244.027
Gsr	60.874	62.3248	65.8939	66.2134	91.8602	82.8639	96.0097	90.1019
Nqo1	1.09158	1.59221	1.173	0.651883	7.66963	5.88574	8.69042	7.98011
Prdx1	731.361	574.372	850.832	731.259	805.857	679.828	1005.15	885.718
Sod1	445.595	456.88	465.718	444.111	601.442	637.794	605.985	633.917
Sod2	104.188	92.3727	122.282	99.3635	100.808	87.1207	150.015	109.485
Sqstm1	75.1724	90.3417	93.5064	81.0444	154.488	175.756	146.166	144.843
Txnrd1	93.9301	85.5663	117.3	99.4658	129.489	117.2	176.21	134.523
Gapdh	718.667	871.23	783.003	747.396	648.991	706.593	649.808	595.879	Hypoxia Target Genes
Ldha	3041.3	2895.6	3735.14	3082.02	2473.86	2543.35	3019.04	2629.55
Pgk1	613.515	666.749	682.415	629.519	578.436	610.485	643.597	565.835
Slc2a1	191.903	199.087	183.565	183.678	167.604	218.95	201.709	192.954
Tfrc	146.084	126.566	222.665	153.512	69.0355	45.9573	70.5525	43.7347
Vegfa	26.2789	27.3472	20.0901	25.8836	27.7657	37.0802	28.9299	26.9046
