## Supplementary material for "Metabolically Activated Proteostasis Regulators Reduce Differentiation of CD4^+^ T_H_17 Cells": Source Data File for Figure 1

### Sheet: Figure 1B
Figure 1B Percentage of RORgt+ TH17 cells differentiated in the presence of vehicle or AA147 (30 µM) for 72 h. Data are shown for CD4+ naïve T cells isolated from n=8 mice.
Veh	AA147
19.85	5.9225
8.2325	1.815
13.345	2.2725
13.7325	3.6275
43.65	27.65
25.825	11.3875
16.94	5.1875
34.45	16.175

### Sheet: Figure 1D
Fig. 1D. KEGG pathway enrichment analysis of TMT-MS proteomic data identifying specific pathways downregulated in TH17 cells differentiated in the presence of AA147 relative to vehicle, ranked by -log(FDR).
KEGG pathway	-log FDR
Th17 cell differentiation	4.42251
Glycolysis / Gluconeogenesis	4.31158
Human immunodeficiency virus 1 infection	3.50307
Human T-cell leukemia virus 1 infection	3.50307
Th1 and Th2 cell differentiation	3.50307
Cytoskeleton in muscle cells	3.40012
Yersinia infection	3.23062
HIF-1 signaling pathway	3.23062
T cell receptor signaling pathway	3.10791
Carbon metabolism	3.10791
Pathways in cancer	3.09528
PD-L1 expression and PD-1 checkpoint pathway in cancer	3.09528
Viral life cycle - HIV-1	2.69897
Measles	2.55909
NF-kappa B signaling pathway	2.47108
C-type lectin receptor signaling pathway	2.36051
Salmonella infection	2.36051
Cell cycle	2.36051
Epstein-Barr virus infection	2.36051
Osteoclast differentiation	2.35556
Hepatitis B	2.24033
Biosynthesis of amino acids	2.24033
Kaposi sarcoma-associated herpesvirus infection	2.04576
Amoebiasis	1.99568
Adipocytokine signaling pathway	1.84466
RIG-I-like receptor signaling pathway	1.82681
NOD-like receptor signaling pathway	1.78781
Valine, leucine and isoleucine degradation	1.73518
Oocyte meiosis	1.68613
Viral carcinogenesis	1.62709
Inflammatory bowel disease	1.59346
Tuberculosis	1.57025
FoxO signaling pathway	1.51428
Polycomb repressive complex	1.48678
Long-term potentiation	1.48678
MAPK signaling pathway	1.48678
IgSF CAM signaling	1.48545
Leishmaniasis	1.42022
Growth hormone synthesis, secretion and action	1.4045
IL-17 signaling pathway	1.39686
Prolactin signaling pathway	1.33724
Influenza A	1.32975
Proteoglycans in cancer	1.3019
Hypertrophic cardiomyopathy	1.29499

### Sheet: Figure 1E
Fig. 1E Relative protein levels, measured by TMT-MS, of RORgt, IL-17A, or IL-17F in TH17 cells differentiated in the presence of vehicle or AA147 (30 µM).
RORγt MS norm
Veh	AA147
0.985636	0.659549
0.891223	0.626636
1.12314	0.955161
IL-17A MS norm
Veh	AA147
1.12797	0.476439
1.02932	0.42239
0.842708	0.456534
IL-17F MS norm
Veh	AA147
1.22863	0.438907
0.838602	0.337921
0.932764	0.28582
