## Supplementary material for "Metabolically Activated Proteostasis Regulators Reduce Differentiation of CD4^+^ T_H_17 Cells": Source Data File for Figure 2

### Sheet: Figure 2B
Figure 2B quantification of pSTAT3 in lysates prepared from TH17 cells stimulated for 15 minutes at 37°C with IL-6 (20 ng/mL) in the absence or presence of AA147 (30 µM).
pSTAT3
IL-6	-	+	-	+
	Veh	AA147	Veh	AA147
	0.234304	0.605538	1	2.32773
	0.208534	0.06961	1	0.215574
	0.193838	0.53793	1	1.93347

### Sheet: Figure 2C
Figure 2C. Expression, measured by RT-qPCR, of Rorc or IL17a in CD4+ T cells differentiated for 72 h in TH17 polarising conditions in the presence or absence of AA147 (30 µM).
Rorc mRNA
Veh	AA147
1.0971	0.783824
1.16777	0.938722
0.869432	1.06525
0.955118	1.14128
0.974513	1.04908
0.870033	0.981122
0.950127	0.944557
1.19034	1.17628
Il17a mRNA
Veh	AA147
0.687014	0.354328
0.961829	0.427779
0.966441	0.619118
0.355389	0.237045
1.27807	0.719517
1.3152	0.612375
1.90793	0.818907
1.40475	0.44219

### Sheet: Figure 2D
Figure 2D. Percentage of CD4+ RORgt+ TH17 cells differentiated for 72 h in the presence of AA147 (30 µM) and/or desmosterol (10 µM), as indicated.
Desmosterol cotreatment, RORγt%
Veh	AA147	Des	AA147+Des
17.25	9.385	34.15	14.8
20.6	11.25	38.7	20.3
10.9	4.47	31.05	13.6
11.57	4.965	22.6	10.095

### Sheet: Figure 2E
Figure 2E. Mean fluorescent intensity (MFI) for RORgt in TH17 cells differentiated for 72 h in the absence or presence of AA147 (30 µM) and then treated for 4 h with the proteasome inhibitor bortezomib (BTZ; 10 µM). The MFI was normalised to that observed in activated TH0 CD4+ T cells.
BTZ RORγt MFI
DMSO	AA147	BTZ	AA147+BTZ
12270.4	6093.88	23633.9	19524.4
9637.88	4364.38	19727.9	16588.4
5879.38	1275.38	12724.4	11119.4
3998.38	762.875	9747.38	8819.38
