## Supplementary material for "Metabolically Activated Proteostasis Regulators Reduce Differentiation of CD4^+^ T_H_17 Cells": Source Data File for Figure 3

### Sheet: Figure 3C,D
Figure 3C, D. Raw (left) and normalised percentage of CD4+ RORgt+ TH17 cells differentiated for 72 h in the presence of AA147 (30 µM) where BME was added either at Day 0 or Day 1, as indicated.
BME treatment
Day 0		Day1
DMSO	AA147	DMSO	AA147
32.6	26.6	47.65	27.25
28.05	20.5	34.1	18.8
17.5	14.45	37.2	17.4
17.55	12.85	37.9	19.85
BME treatment, norm
Day 0		Day1
DMSO	AA147	DMSO	AA147
100	81.5951	100	57.1878
100	73.0838	100	55.132
100	82.5714	100	46.7742
100	73.2194	100	52.3747

### Sheet: Figure 3E,F
Figure 3E, F. Percentage of CD4+ RORgt+ (E) or IL-17A+ (F) TH17 cells differentiated for 72 h in the presence of AA147 (30 µM) and/or Ceapin-A7 (CP7, 3 µM), as indicated.
CP7 cotreatment, RORgt%
Veh	AA147	CP7	AA147+CP7
34.65	20.3	36.85	13.15
49.3	27.6	42.85	14.5
33.65	16.5	32.85	9.035
33	16.85	30.6	9.22
CP7 cotreatment, IL-17A%
Veh	AA147	CP7	AA147+CP7
13.75	5.84	4.835	2.13
18.9	10.35	7.11	2.825
10.19	3.39	5.115	1.425
17.8	8	8.93	2.675
