## Supplementary material for "Metabolically Activated Proteostasis Regulators Reduce Differentiation of CD4^+^ T_H_17 Cells": Source Data File for Figure 4

### Sheet: Figure 4C
Figure 4C. Expression, measured by RT-qPCR, of the NRF2 target genes Nqo1 and Srxn1 in CD4+ T cells isolated from wild-type or Nrf2 KO mice differentiated for 72 h in TH17 polarising conditions in the presence or absence of AA147 (30 µM).
NQO1 mRNA WT and NRF2 KO
WT		KO
Veh	AA147	Veh	AA147
0.776	5.12	0.318	0.506
0.861	5.838	0.397	0.535
1.517	7.306	0.19	0.276
1.328	9.87	0.506	0.565
0.579	3.375	0.416	0.284
1.462	4.85	0.382	0.53
SRXN1 mRNA WT and NRF2 KO
WT		KO
Veh	AA147	Veh	AA147
1.029	4.907	0.609	0.54
1.201	4.36	0.537	0.51
1.055	3.835	0.548	0.459
1.325	5.955	0.437	0.334
0.525	2.389	0.488	0.351
1.13	3.022	0.412	0.32

### Sheet: Figure 4D,E
Figure 4D, E. Raw (left) and normalised (right) percentage of CD4+ RORgt+ TH17 cells differentiated from wild-type or Nrf2 KO mice for 48 h (D) or 72 h (E) in the presence of AA147 (30 µM).
WT vs NRF2 KO 48 hours, RORγt
WT		KO
Veh	AA147	Veh	AA147
41.5	37.15	67	63.4
33.95	23.55	49.7	50.15
14.85	10.25	16.2	15
17.6	7.245	16.15	18.1
12.55	10.85	16	21.8
7.235	6.24	18.9	23.5
WT vs NRF2 KO 48 hours, RORγt, norm
WT		KO
Veh	AA147	Veh	AA147
100	89.5181	100	94.6269
100	69.3667	100	100.905
100	69.0236	100	92.5926
100	41.1648	100	112.074
100	86.4542	100	136.25
100	86.2474	100	124.339
WT vs NRF2 KO 72 hours, RORγt
WT		KO
Veh	AA147	Veh	AA147
34.5	21.3	54	47.3
26.175	18.2	42.7	32.275
10.88	4.2475	13.115	8.885
8.7525	3.8675	14.5675	8.2325
19.9	12.9425	19.9	18.325
15.3	8.6275	21.975	17.3
WT vs NRF2 KO 72 hours, RORγt, norm
WT		KO
Veh	AA147	Veh	AA147
100	61.7391	100	87.5926
100	69.532	100	75.5855
100	39.0395	100	67.7468
100	44.1874	100	56.5128
100	65.0377	100	92.0854
100	56.3889	100	78.7258

### Sheet: Figure 4F
Figure 4F. Percentage of CD4+ RORgt+ TH17 cells differentiated for 72 h in the presence of AA147 (30 µM) or the NRF2 activator KI696 (5 µM), as indicated.
NRF2 activators
Veh	AA147	KI696
51.15	25.8	17.6
33.35	12.7	17.65
59.85	39.2	32.8
29.95	11.6	17.25

### Sheet: Figure 4G
Figure 4G. Raw (left) and normalised (right) percentage of CD4+ IL-17A+ in TH17 cells differentiated from wild-type or Nrf2 KO mice for 72 h in the presence of AA147 (30 µM).
WT vs NRF2 KO IL-17A%
WT		KO
Veh	AA147	Veh	AA147
13.8	6.81	31.7	35.8
10.95	4.6	20.25	11
32	26.7	34.05	32.9
28.5	25.95	28.75	23.5
23.4	22.25	20.2	23.25
17.2	13.25	15.9	17.25
15.3	11.8	17.6	23.1
12.65	9.88	10.1	10.355
22.5	14.1	23.8	38.15
49	10.85	15.8	18.8
18	9.405	14.1	16.25
15	9.21	16.55	16.85
WT vs NRF2 KO IL-17A%, norm
WT		KO
Veh	AA147	Veh	AA147
100	49.3478	100	112.934
100	42.0091	100	54.321
100	83.4375	100	96.6226
100	91.0526	100	81.7391
100	95.0855	100	115.099
100	77.0349	100	108.491
100	77.1242	100	131.25
100	78.1028	100	102.525
100	62.6667	100	160.294
100	22.1429	100	118.987
100	52.25	100	115.248
100	61.4	100	101.813

### Sheet: Figure 4H
Figure 4H. Mean fluorescent intensity (MFI) for H2DCFDA staining in TH17 cells differentiated for 72 h in the absence or presence of AA147 (30 µM) and/or ascorbic acid (250 µM), as indicated. The MFI was normalised to that observed in activated TH0 CD4+ T cells.
HDCFDA with ascorbic acid cotreatment
Veh	AA147	Ascorbic acid	Ascorbic+AA147
56881.5	25670	44513	23423.5
63762	28889.5	40930.5	24818.5
71335.5	30373.5	42139	24734.5
70600.5	29870	40473	24949

### Sheet: Figure 4I
Figure 4I. Percentage of CD4+ RORgt+ TH17 cells differentiated for 72 h in the presence of AA147 (30 µM) and/or ascorbic acid (250 µM), as indicated.
RORγt% ascorbic acid cotreatment
Veh	AA147	Ascorbic acid+AA147	Ascorbic acid
29.95	15.3	6.075	5.82
29.85	12.75	2.365	3.565
22.9	8.555	4.65	4.515
24.05	9.44	3.395	3.725
