## Supplementary material for "Metabolically Activated Proteostasis Regulators Reduce Differentiation of CD4^+^ T_H_17 Cells": Source Data File for Figure 5

### Sheet: Figure 5A
Figure 5A. Percentage of CD4+ IL-22+ in TH17 cells differentiated from wild-type or Nrf2 KO mice for 72 h in the presence of AA147 (30 µM).
IL-22% WT vs KO
WT		KO
DMSO	AA147	DMSO	AA147
29.6	11.35	19	3.515
9.195	3.665	12.3	1.665
13.65	2.715	8.415	1.26
7.545	1.335	9.785	1.385

### Sheet: Figure 5B
Figure 5B. Expression, measured by RT-qPCR, of Il22 in CD4+ T cells from wild-type or Nrf2 KO mice differentiated for 72 h in TH17 polarising conditions in the presence or absence of AA147 (30 µM).
IL-22 WT vs KO mRNA
WT		KO
DMSO	AA147	DMSO	AA147
0.724672	0.189974	1.61801	0.956863
0.598511	0.245552	1.15649	0.511796
1.84334	0.755151	1.11723	0.354524
1.15793	0.761452	1.74111	0.593047
1.07181	0.700964	0.921243	0.591394
1.01825	0.706286	0.758062	0.332398

### Sheet: Figure 5C
Figure 5C. Percentage of CD4+ IRF4+ in TH17 cells differentiated for 72 h in the presence of AA147 (30 µM) and/or CP7 (3 µM), as indicated.
IRF4%, CP7 cotreatment
Veh	AA147	CP7	AA147+CP7
30.9	21.55	29.45	19.75
33.05	19.75	28.95	18.15
23.5	11.45	21.6	13.7
15.6	7.57	13.95	11.095

### Sheet: Figure 5D
Figure 5D. Percentage of CD4+ IRF4+ cells differentiated from wild-type or Nrf2 KO mice for 48 h (left) or 72 h (right) in the presence of AA147 (30 µM).
IRF4% WT vs NRF2 KO, 48hours
WT		KO
DMSO	AA147	DMSO	AA147
21.35	11.7	63.2	49.65
12.4	4.555	42	33.45
17.2	6.365	29.5	14.75
16.95	3.875	26.1	13.85
13.7	5.8	29	16.65
6.475	2.85	21.7	13.1
IRF4% WT vs NRF2 KO, 72hours
WT		KO
DMSO	AA147	DMSO	AA147
18.24	10.155
10.35	7.4375	29.15	26.825
9.1325	5.305	8.6825	3.7675
4.025	2.5675	15.9475	7.88
11.13	8.605	14.3375	9.2375
9.08	7.3425	10.99	7.1825

### Sheet: Figure 5E
Figure 5E. Percentage of CD4+ IRF4+ in cells differentiated for 72 h in TH1, TH2, TH17, or TREG polarising conditions, as indicated, in the presence or absence of AA147 (30 µM).
IRF4%, TH1
Veh	AA147
19.3775	7.035
5.19	2.4075
5.935	2.1075
9.35	1.7425
8.1175	4.535
3.53	2.5525
1.2275	0.6175
2.6525	1.295
IRF4%, TH2
Veh	AA147
50.2	42.725
13.3125	13.415
23.3	16.3
30.5	22.215
37.875	26.63
19.8875	12.19
3.83	2.855
18.175	7.8075
IRF4%, TH17
Veh	AA147
32.775	24.4
11.3025	4.4825
16.38	10.675
16.6	14.08
37.275	30.125
20.7325	12.665
4.855	2.9325
18.575	10.71
IRF4%, TREG
Veh	AA147
26.1	22.25
9.27	7.3975
23.875	15.095
18.9725	13.8475
39.025	25.225
25.975	17.7575
6.545	3.735
19.3275	8.5875

### Sheet: Figure 5F
Figure 5F. Percentage of CD4+ IFNg+, IL-4+, IL-13+, or IL-10+ cells differentiated for 72 h in TH1, TH2, or TREG polarising conditions, as indicated, in the presence or absence of AA147 (30 µM).
IFNγ% in TH1
Veh	AA147
36.65	22.1
15.65	6.36
17.15	6.49
33.4	13.55
28.65	9.855
12.95	5.73
8.51	4.055
9.155	3.13
IL-4% in TH2
Veh	AA147
55.85	38.95
24.4	15.45
26.95	17.35
38.5	19.15
44.7	31.35
31.7	17.85
20.4	10.25
19.8	11.6
IL-10% in TREG
Veh	AA147
19.7	4.29
6.885	1.125
8.07	1.36
21.2	2.61
15	0.61
13.25	0.49
1.875	0.225
2.175	0.17
IL-13% in TH2
Veh	AA147
49.45	27.05
11.5	4.685
14.45	5.88
39.2	12
40.35	33.65
30.75	20.2
15.8	7.465
16.5	6.515
