## Supplementary material for "Metabolically Activated Proteostasis Regulators Reduce Differentiation of CD4^+^ T_H_17 Cells": Source Data File for Figure S1

### Sheet: Figure S1A,B
Fig. S1A,B. Viability, measured by Zombie NIR, (A), and activation, measured by CD44 staining (B), of CD4+ T cells differentiated for 72 h in TH1, TH2, TH17 or TREG polarising conditions in the absence or presence of AA147 (30 µM).
Activation%
TH1		TH2		TH17		TREG
Veh	AA147	Veh	AA147	Veh	AA147	Veh	AA147
99.5	99.725	99.625	99.675	99.15	99.725	88.55	88.425
99.8	99.8	99.825	99.775	99.625	99.8	91.075	92.375
99.625	99.825	99.775	99.775	99.125	99.825	92.55	91.65
99.05	99.425	99.7	99.55	98.75	99.725	90.375	89.075
98.85	99.55	98.35	98.925	98.9	99.9	98.375	99.475
99.075	99.475	99	98.825	99.55	99.525	99.075	99.45
99.125	99.425	98.8	99.15	99.175	99.575	98.75	99.775
99.05	99.625	98.775	98.925	74.7075*	98.975	99.5	99.425
Viability%
TH1		TH2		TH17		TREG
Veh	AA147	Veh	AA147	Veh	AA147	Veh	AA147
85.35	91.25	90.175	92.925	93.45	95.075	65.3	80.75
89.15	91.075	91.35	93.425	92.525	92.325	71.4	89.525
89.325	91.95	91.525	92.2	92.625	93.675	82.575	89.15
74.35	87.75	89.7	86.1	93.825	95.225	65.375	82.575
89.35	93.65	93.975	94.925	92.875	95.125	83.475	93.475
92.975	95.225	94.725	95.825	94.825	95.3	87.2	94.95
93.3	92.65	94.85	94.825	93.35	93.05	81.125	94.525
92.6	95	95.2	96.05	94.325	95.625	82.975	94.5

### Sheet: Figure S1D
Fig. S1D. Percentage of CD4+ T-bet+ (TH1, left), CD4+ GATA3+ (TH2, middle), or CD4+ Foxp3+ (TREG, right) T cells differentiated in the presence of vehicle or AA147 (30 µM) for 72 h. Data are shown for CD4+ naïve T cells isolated from n=8 mice.
T-bet% in TH1
Veh	AA147
44.75	37.775
22	20.905
18.3225	17.805
34.35	22.9
23.185	22.2725
9.5725	13.65
5.37	8.79
7.245	5.925
Gata3% in TH2
Veh	AA147
54.95	49.975
24.025	28.175
26.95	27.375
45.4	40.55
77.475	66.875
49.65	34
34.675	37.45
65.225	44.5
Foxp3% in TREG
Veh	AA147
20.875	19.4
10.3875	13.1
11.675	14.325
22.675	20.1
21.95	14
15.6225	11.7
10.9875	9.31
15.375	10.5525

### Sheet: Figure S1F
Figure S1F. Percentage of CD4+ IL-22+ T cells differentiated in the presence of vehicle or AA147 (30 µM) for 72 h.
IL-22%
Veh	AA147
9.5	2.845
8.78	2.985
8.815	1.575
10.215	1.72
11.65	6.41
8.43	3.79
4.69	2.495
5.005	1.715

### Sheet: Figure S1G
Figure S1G. Percentage of CD4+ RORt+ (left) or CD4+ IL-17A+ (right) T cells differentiated for 72 h in the indicated TH17 polarising cytokine combination in the absence or presence of AA147 (30 µM).
RORγt% different polarising cytokines
Th17 IL6 TGFb veh	Th17 IL6 TGFb AA147	Th17 IL23 IL1beta veh	Th17 IL23 IL1beta AA147
37.7	17.1	29.175	10.57
39.3	17.45	29.45	11.05
57.95	31.7	54.45	20.55
36	16.15	26.1	8.365
18.625	4.79	16.19	6.81
18.225	7.185	12.075	3.7075
17.0825	7.6575	12.745	3.4225
9.8875	4.715	5.74	2.085
IL-17A% different polarising cytokines
Th17 veh	Th17 AA147	pTh17 veh	pTh17 AA147
14.3	4.84	13.5	3.455
14.9	4.665	15.2	3.56
14.25	5.225	15.4	4.425
14.35	4.175	15.1	3.385

### Sheet: Figure S1H
Figure S1H. Percentage of CD4+ RORgt+ T cells differentiated for 72 h in TH17 polarising conditions and then treated for an additional 72 h with AA147 (30 µM).
RORγt% mature cells
Veh	AA147
29	27.55
23.75	20.2
17.25	16.25
10.185	8.22
