## Supplementary material for "Metabolically Activated Proteostasis Regulators Reduce Differentiation of CD4^+^ T_H_17 Cells": Source Data File for Figure S2

### Sheet: Figure S2A
Figure S2A. Expression, measured by RT-qPCR, of the pSTAT3 target gene Maf in CD4+ T cells differentiated for 72 h in TH17 polarising conditions in the presence or absence of AA147 (30 µM).
Maf mRNA
Veh	AA147
1.3915	1.61056
1.45879	1.59009
1.06443	1.35861
1.02011	1.31295
0.827976	0.774623
0.736487	1.00318
0.798253	0.860411
0.944685	0.856888

### Sheet: Figure S2B
Figure S2B. Expression, measured by RT-qPCR, of Rorc in CD4+ T cells differentiated for 72 h in TH17 polarising conditions in the presence or absence of AA147 (30 µM), followed by treatment with vehicle or BTZ (10 µM) for 4 h, as indicated.
Rorc mRNA
Veh	AA147	BTZ	BTZ+AA147
1.03162	1.17999	1.95509	2.46197
0.848794	1.24896	1.79706	2.03841
1.13439	1.17715	2.39372	2.51967
0.996281	1.25397	1.69824	2.25608
