## Supplementary material for "Metabolically Activated Proteostasis Regulators Reduce Differentiation of CD4^+^ T_H_17 Cells": Source Data File for Figure S3

### Sheet: Figure S3B
Figure S3B. Percentage of CD4+ IL-17A+ TH17 cells differentiated for 72 h in the presence of AA147yne (30 µM).
RP20
Veh	AA147yne
12.8	6.88
18.6	4.275
8.57	2.48
15.35	3.09

### Sheet: Figure S3C
Figure S3C. Expression, measured by RT-qPCR, of Hspa5 in CD4+ T cells differentiated for 72 h in TH17 polarising conditions in the presence or absence of AA147 (30 µM) and/or CP7 (3 µM).
qPCR of Hspa5 CP7 cotreatment
Veh	AA147	CP7	AA147+CP7
1.00219	2.00735	0.556089	1.09912
1.17004	2.27505	0.492394	1.01782
0.802219	1.43184	0.441014	0.950029
1.08344	1.98804	0.657172	0.88116

### Sheet: Figure S3D,E
Figure S3D, E. Viability, measured by Zombie NIR (D), and activation, measured by CD44 staining (E), of CD4+ TH17 cells differentiated for 72 h in the absence or presence of AA147 (30 µM) and/or CP7 (3 µM), as indicated.
CP7 cotreatment, viability%
Veh	AA147	CP7	AA147+CP7
84.2	83.8	86.175	80.375
86.4	88.475	88.1	86.85
86.925	85.225	88.575	85.025
88.25	89.125	89.475	89.1
CP7 cotreatment, activation%
Veh	AA147	CP7	AA147+CP7
100	100	100	100
100	100	100	100
100	100	100	100
100	100	100	100
