## Supplementary material for "Metabolically Activated Proteostasis Regulators Reduce Differentiation of CD4^+^ T_H_17 Cells": Source Data File for Figure S4

### Sheet: Figure S4A
Figure S4A. Expression, measured by RT-qPCR, of the ISR target genes Asns (left), Chac1 (middle) or Chop/Ddit3 (right) in CD4+ T cells differentiated for 72 h in TH17 polarising conditions in the presence or absence of AA147 (30 µM) and/or ISRIB (250 nM).
Asns mRNA
Veh	AA147	ISRIB	AA147+ISRIB
0.765309	3.37505	0.778967	1.76586
1.39952	3.45147	1.0495	2.47311
0.872569	3.33789	0.64076	2.52359
1.13182	3.73316	0.774969	2.22913
Chac1 mRNA
Veh	AA147	ISRIB	AA147+ISRIB
0.890487	3.21007	0.584845	1.31583
1.09267	3.97605	0.688121	1.6775
0.924884	3.4727	0.443459	1.70118
1.14971	4.49665	0.678976	1.22179
Chop/Ddit3 mRNA
Veh	AA147	ISRIB	AA147+ISRIB
1.04744	3.77766	0.485668	1.621
1.01856	3.65345	0.421902	1.87856
1.10793	3.58625	0.375614	2.06091
0.882687	2.95363	0.375689	1.54943

### Sheet: Figure S4B
Figure S4B. Percentage of CD4+ RORgt+ TH17 cells differentiated for 72 h in the presence or absence of AA147 (30 µM) and/or ISRIB (250 nM).
ISRIB cotreatment, RORγt%
Veh	AA147	ISRIB	AA147+ISRIB
21.8	15.7	36.4	18.4
36.6	24.4	49.95	24.7
26.25	21.3	39.7	22.25
35.95	25.85	45.95	25.45

### Sheet: Figure S4C,D
Figure S4C, D. Viability, measured by Zombie NIR, (C), and activation, measured by CD44 staining (D), of CD4+ T cells differentiated from wild-type or Nrf2 KO mice for 72 h in the TH17 polarising conditions in the absence or presence of AA147 (30 µM).
WT vs NRF2 KO, 72hours, viability %
WT		KO
Veh	AA147	Veh	AA147
92.45	92.7	92.425	94.45
93.25	93.05	92.525	93.55
95.7	96.275	94.225	93.85
95.35	95.975	94.225	95.175
92.5	92.775	89.825	91.6
93.275	94.125	90.825	92.1
WT vs NRF2 KO 72 hours, activation
WT		KO
Veh	AA147	Veh	AA147
99.6	99.7	99.625	99.65
99.35		98.25	98.3
99.925	99.875	99.675	99.425
99.9	99.7	99.9	99.8
99.875	99.875	99.825	99.85
99.9	99.9	99.8	99.75
