## Supplementary material for "Metabolically Activated Proteostasis Regulators Reduce Differentiation of CD4^+^ T_H_17 Cells": Source Data File for Figure S5

### Sheet: Figure 5A-C
Figure 5A-C. Quantification of CD4+ AHR+, CD4+ BATF+, or CD4+ IRF4+ cells differentiated for 72 h in TH17 polarising conditions in the presence or absence of AA147.
IRF4% in TH17
Veh	AA147
31.5	25.05
25.2	16.5
14.75	10.375
9.47	7.445
AHR% in TH17
Veh	AA147
99.45	99.6
99.15	99.5
98.45	99.1
98.75	99.2
BATF% in TH17
Veh	AA147
99.8	99.9
99.85	99.9
99.7	99.9
99.75	99.8
